# Alternative lipid synthesis in response to phosphate limitation promotes antibiotic tolerance in Gram-negative ESKAPE pathogens

**DOI:** 10.1101/2024.09.11.612458

**Authors:** Roberto Jhonatan Olea-Ozuna, Melanie J. Campbell, Samantha Y. Quintanilla, Sinjini Nandy, Jennifer S. Brodbelt, Joseph M. Boll

## Abstract

The Gram-negative outer membrane protects bacterial cells from environmental toxins such as antibiotics. The outer membrane lipid bilayer is asymmetric; while glycerophospholipids compose the periplasmic facing leaflet, the surface layer is enriched with phosphate-containing lipopolysaccharides. The anionic phosphates that decorate the cell surface promote electrostatic interactions with cationic antimicrobial peptides such as colistin, allowing them to penetrate the bilayer, form pores, and lyse the cell. Colistin is prescribed as a last-line therapy to treat multidrug-resistant Gram-negative infections.

*Acinetobacter baumannii* is an ESKAPE pathogen that rapidly develops resistance to antibiotics and persists for extended periods in the host or on abiotic surfaces. Survival in environmental stress such as phosphate scarcity, represents a clinically significant challenge for nosocomial pathogens. In the face of phosphate starvation, certain bacteria encode adaptive strategies, including the substitution of glycerophospholipids with phosphorus-free lipids. In bacteria, phosphatidylethanolamine, phosphatidylglycerol, and cardiolipin are conserved glycerophospholipids that can form lipid bilayers, particularly in the presence of other lipids. Here, we demonstrate that in response to phosphate limitation, conserved regulatory mechanisms induce alternative lipid production in *A. baumannii*. Specifically, phosphate limitation induces formation of three lipids, including amine-containing ornithine and lysine aminolipids. Mutations that inactivate aminolipid biosynthesis exhibit fitness defects relative to wild type in colistin growth and killing assays. Furthermore, we show that other Gram-negative ESKAPE pathogens accumulate aminolipids under phosphate limiting growth conditions, suggesting aminolipid biosynthesis may represent a broad strategy to overcome cationic antimicrobial peptide-mediated killing.

**Author Summary:** Gram-negative ESKAPE pathogens, including A*cinetobacter baumannii*, are responsible for a dramatic increase in the morbidity and mortality of patients in healthcare settings over the past two decades. Infections are difficult to treat due to antibiotic resistance and tolerance; however, broadly conserved mechanisms that promote antibiotic treatment failure have not been extensively studied. Herein, we identify an alternative lipid biosynthesis pathway that is induced in phosphate starvation that enables Gram-negative ESKAPE pathogens, including *A. baumannii*, *Klebsiella pneumoniae*, and *Enterobacter cloacae* to build lipid bilayers in the absence of glycerophospholipids, which are the canonical bilayers lipid. Replacement of the anionic phosphate in the lipid headgroup with zwitterionic ornithine and lysine promote survival against colistin, a last resort antimicrobial used against Gram-negative infections. These studies suggest that ESKAPE pathogens can remodel their bilayers with phosphate free lipids to overcome colistin treatment and that aminolipid biosynthesis could be targeted to improve antimicrobial treatment.
