## Supplemental tables 1-5 for "Alternative lipid synthesis in response to phosphate limitation promotes antibiotic tolerance in Gram-negative ESKAPE pathogens"

### Sheet: Table S1
Table S1: Identity of aminolipids in biological replicates.
Retention time (min)	Experimental precursor m/z value (-)	Theoretical m/z value (-)	m/z error (ppm)	Headgroup identity	Complete lipid identification	Loss of acyl chain (m/z, -)	Theoretical loss of acyl chain (m/z, -)	m/z error (ppm)	Acyl chain (m/z, -)	Theoretical acyl chain (m/z, -)	m/z error (ppm)	Theoretical m/z value (+)	Acyl chain identification	DB fragment 1 (m/z, +)	Theoretical DB fragment 1 (m/z, +)	m/z error (ppm)	DB fragment 2 (m/z, +)	Theoretical DB fragment 2 (m/z, +)	m/z error (ppm)
11.5	565.457	565.459	2.82956	OL	OL 3-OH 12:0/16:1(∆9)	311.233	311.234	2.24911	253.217	253.217	1.97459	567.474	16:1(∆9)	457.361	457.364	5.24747	481.362	481.364	3.32389
8.8	567.433	567.432	-1.23363	OL	OL 3-OH 18:0/9:1-OH	395.327	395.328	2.52955	171.102	171.103	2.92222	569.448	X	X	X	X	X	X	X
12.96	567.472	567.474	3.34817	OL	OL 3-OH 12:0/16:0	311.233	311.234	2.24911	255.232	255.233	2.74259	569.49	X	X	X	X	X	X	X
12.74	591.473	591.474	1.35255	OL	OL 3-OH 14:1/16:1	337.25	337.25	0.593032	253.217	253.217	0	593.49	X	X	X	X	X	X	X
13.56	593.489	593.49	1.17946	OL	OL 3-OH 14:0/16:1(∆9)	339.265	339.265	-0.589509	253.217	253.217	-0.394918	595.505	16:1(∆9)	485.394	485.395	2.88425	509.394	509.395	2.55205
14.06	593.489	593.49	0.842474	OL	OL 3-OH 14:1/16:0	337.249	337.25	3.26168	255.232	255.233	2.74259	595.505	X	X	X	X	X	X	X
15.37	595.505	595.505	1.00755	OL	OL 3-OH 14:0/16:0	339.265	339.265	0	255.233	255.233	0	597.521	X	X	X	X	X	X	X
15.37	595.505	595.505	1.00755	OL	OL 3-OH 16:0/14:0	367.297	367.297	0	227.202	227.202	0.880275	597.521	X	X	X	X	X	X	X
10.1	609.484	609.485	1.64073	OL	OL 3-OH 14:0/16:1-OH	339.265	339.265	0.589509	269.212	269.212	0	611.5	X	X	X	X	X	X	X
13.96	619.504	619.505	2.74412	OL	OL 3-OH 16:0/16:2	367.296	367.297	2.99485	251.201	251.202	4.77704	621.521	X	X	X	X	X	X	X
14.1	619.505	619.505	1.61419	OL	OL 3-OH 16:1(∆9)/16:1(∆9)	365.281	365.281	1.09505	253.217	253.217	0.789835	621.521	16:1(∆9)	511.409	511.411	2.93306	535.408	535.41	4.109
16.21	621.521	621.519	-3.37882	OL	OL 3-OH 16:1(∆9)/16:0 **	365.28	365.281	2.46386	255.232	255.233	2.74259	623.534	16:1(∆9)	513.424	513.426	3.31109	537.424	537.426	3.90751
15.76, 16.08	621.52	621.521	1.28716	OL	OL 3-OH 16:0/16:1(∆9)	367.297	367.297	-1.08904	253.218	253.217	-0.789835	623.537	16:1(∆9)	513.424	513.426	3.31109	537.424	537.426	3.90751
17.7	623.536	623.537	0.641502	OL	OL 3-OH 16:0/16:0	367.297	367.297	-1.3613	255.233	255.233	-1.1754	625.552	X	X	X	X	X	X	X
15.12	635.535	635.537	2.6749	LL	LL 3-OH 16:0/16:1(∆9)	381.311	381.312	3.14703	253.217	253.217	2.36951	637.552	16:1(∆9)	527.44	527.442	3.03351	551.44	551.442	3.08283
16.9	635.538	635.537	-2.36021	OL	OL 3-OH 17:0/16:1	381.312	381.312	0.786757	253.217	253.217	1.57967	637.552	X	X	X	X	X	X	X
11.58	637.515	637.516	1.72545	OL	OL 3-OH 16:0/16:1-OH	367.296	367.297	0.544519	269.212	269.212	0.371454	639.532	X	X	X	X	X	X	X
16.96	637.551	637.553	2.03905	LL	LL 3-OH 16:0/16:0	381.311	381.312	2.88477	255.232	255.233	2.74259	639.568	X	X	X	X	X	X	X
18.89	637.556	637.553	-4.86234	OL	OL 3-OH 16:0/17:0	367.296	367.297	0.544519	269.248	269.249	1.85702	639.568	X	X	X	X	X	X	X
18.89	637.556	637.553	-4.86234	OL	OL 3-OH 17:0/16:0	381.312	381.312	0.786757	255.233	255.233	0.391799	639.568	X	X	X	X	X	X	X
18.89	637.556	637.553	-4.86234	OL	OL 3-OH 18:0/15:0	395.328	395.328	0.505909	241.217	241.217	0.829128	639.568	X	X	X	X	X	X	X
16.41	647.535	647.537	2.00761	OL	OL 3-OH 18:0/16:2	395.327	395.328	2.7825	251.201	251.202	2.78661	649.552	X	X	X	X	X	X	X
16.27	647.537	647.537	0.308863	OL	OL 3-OH 18:1(∆9)/16:1(∆9) **	393.312	393.312	-0.508502	253.218	253.217	-1.18475	649.552	18:1 (∆9)	511.407	511.411	6.06167	535.409	535.41	3.17513
					OL 3-OH 18:1(∆11)/16:1(∆9) **								18:1 (∆11)	539.44	539.442	3.33678	563.44	563.442	2.66221
					OL 3-OH 18:1(∆9)/16:1(∆7) **								16:1 (∆7)	511.407	511.411	6.06167	535.409	535.41	3.17513
					OL 3-OH 18:1(∆11)/16:1(∆7) **								16:1 (∆9)	539.44	539.442	3.33678	563.44	563.442	2.66221
18.07	649.554	649.553	-1.69347	OL	OL 3-OH 18:0/16:1(∆9)	395.329	395.328	-1.51773	253.218	253.217	-1.57967	651.568	16:1 (∆9)	541.457	541.457	1.29281	565.457	565.457	1.76848
18.93	649.554	649.553	-1.69347	OL	OL 3-OH 18:1(∆11)/16:0**	393.312	393.312	-0.508502	255.233	255.233	0.391799	651.568	18:1 (∆11)	541.456	541.457	2.21624	565.455	565.457	4.24435
20.03	651.569	651.568	-1.22781	OL	OL 3-OH 18:0/16:0	395.329	395.328	-1.77068	255.233	255.233	-1.1754	653.584	X	X	X	X	X	X	X
12.82	663.531	663.532	1.35638	OL	OL 3-OH 18:0/16:2-OH	395.327	395.328	1.01182	267.197	267.197	0.374256	665.547	X	X	X	X	X	X	X
17.31	663.566	663.568	3.16471	LL	LL 3-OH 18:0/16:1(∆9)	409.343	409.344	2.19864	253.217	253.217	1.97459	665.584	16:1 (∆9)	555.473	555.473	0.360053	579.471	579.473	3.27884
17.31	663.566	663.568	3.16471	LL	LL 3-OH 18:1(∆9)/16:0 **	407.327	407.328	1.96402	255.232	255.233	2.35079	665.584	18:1 (∆9)	527.441	527.442	0.758378	551.439	551.442	4.71491
17.31	663.566	663.568	3.16471	LL	LL 3-OH 18:1(∆11)/16:0 **	407.327	407.328	1.96402	255.232	255.233	2.35079		18:1 (∆11)	555.478	555.473	-8.28123	579.472	579.473	2.41599
13.45, 13.65	665.547	665.547	0.450757	OL	OL 3-OH 18:0/16:1-OH	395.328	395.328	0.758864	269.212	269.212	0	667.563	X	X	X	X	X	X	X
19.25	665.581	665.584	4.50732	LL	LL 3-OH 18:0/16:0	409.342	409.344	2.68723	255.232	255.233	3.52619	667.599	X	X	X	X	X	X	X
21.16	665.583	665.584	1.50244	OL	OL 3-OH 18:0/17:0	395.327	395.328	1.26477	269.248	269.249	0.742808	667.599	X	X	X	X	X	X	X
19.64	665.584	665.584	0.150244	OL	OL 3-OH 19:0/16:0	409.343	409.344	1.22147	255.233	255.233	0.783598	667.599	X	X	X	X	X	X	X
17.04	667.561	667.563	3.14577	OL	OL 3-OH 18:0/16:0-OH	395.327	395.328	3.03545	271.227	271.228	2.94955	669.579	X	X	X	X	X	X	X
18.63	675.567	675.568	0.888141	OL	OL 3-OH 18:1(∆9)/18:1(∆9) **	393.312	393.312	0.762753	281.249	281.249	-0.711115	677.584	18:1 (∆9)	539.441	539.442	0.741507	563.44	563.442	3.19465
18.39, 18.78	675.567	675.568	0.888141	OL	OL 3-OH 20:1(∆11)/16:1(∆9) **	421.344	421.344	0.237336	253.217	253.217	0	677.584	20:1 (∆11)	539.441	539.442	1.66839	563.441	563.442	1.95229
					OL 3-OH 20:1(∆11)/16:1(∆7) **								20:1 (∆13)	567.472	567.473	1.93842	591.472	591.473	2.1979
					OL 3-OH 20:1(∆13)/16:1(∆9) **								16:1 (∆7)	539.441	539.442	1.66839	563.441	563.442	1.95229
					OL 3-OH 20:1(∆13)/16:1(∆7) **								16:1 (∆9)	567.472	567.473	1.93842	591.472	591.473	2.1979
20.34	677.583	677.584	1.32825	OL	OL 3-OH 18:0/18:1(∆9) **	395.328	395.328	-1.01182	281.249	281.249	-1.06667	679.599	18:1 (∆9)	541.455	541.457	4.06311	565.456	565.457	2.12218
					OL 3-OH 18:0/18:1(∆11) **								18:1 (∆11)	569.488	569.489	1.05358	593.487	593.489	2.35893
21.27	677.583	677.584	1.32825	OL	OL 3-OH 18:1/18:0	393.312	393.312	0.762753	283.264	283.264	0.706054	679.599	X	X	X	X	X	X	X
20.83	677.583	677.584	1.32825	OL	OL 3-OH 20:0/16:1(∆7) **	423.36	423.359	-0.944824	253.218	253.217	-0.789835	679.599	16:1 (∆7)	541.455	541.457	4.80185	565.456	565.457	0.707393
					OL 3-OH 20:0/16:1(∆9) **								16:1 (∆9)	569.487	569.487	0	593.487	593.489	2.69592
21.27	677.583	677.584	1.32825	OL	OL 3-OH 20:1/16:0	421.344	421.344	-0.949344	255.233	255.233	-0.391799	679.599	X	X	X	X	X	X	X
22.38	679.598	679.599	2.20718	OL	OL 3-OH 18:0/18:0	395.328	395.328	-0.505909	283.264	283.264	-0.353027	681.615	X	X	X	X	X	X	X
22.38	679.598	679.599	2.20718	OL	OL 3-OH 20:0/16:0	423.36	423.359	-1.41724	255.233	255.233	-1.1754	681.615	X	X	X	X	X	X	X
19.56	691.597	691.599	4.04859	LL	LL 3-OH 18:0/18:1(∆9) **	409.342	409.344	2.68723	281.248	281.249	3.20002	693.615	18:1(∆9)	555.471	555.472	0.720109	579.471	579.473	4.14169
19.56	691.597	691.599	4.04859	LL	LL 3-OH 20:1(∆11)/16:0 **	435.358	435.359	3.21574	255.232	255.233	3.13439	693.615	20:1(∆11)	555.472	555.472	0	579.467	579.473	10.3542
22	693.614	693.615	1.00921	LL	LL 3-OH 18:0/18:0	409.343	409.344	1.46576	283.264	283.264	1.05908	695.631	X	X	X	X	X	X	X
22	693.614	693.615	1.00921	LL	LL 3-OH 20:0/16:0	437.375	437.375	0.228637	255.232	255.233	1.95899	695.631	X	X	X	X	X	X	X
22.68	705.614	705.615	1.4172	OL	OL 3-OH 20:0/18:1(∆9) **	423.359	423.359	0.944824	281.248	281.249	1.42223	707.631	18:1(∆9)	569.487	569.489	2.63394	593.487	593.489	2.52743
22.68	705.614	705.615	1.4172	OL	OL 3-OH 20:1(∆11)/18:0 **	421.343	421.344	1.66135	283.264	283.264	0.706054	707.631	20:1(∆11)	569.487	569.489	2.63394	593.487	593.489	2.52743
24.57	707.63	707.631	0.706583	OL	OL 3-OH 20:0/18:0	423.359	423.359	0.944824	283.264	283.264	1.05908	709.646	X	X	X	X	X	X	X
Abbreviations: Ornithine lipid = "OL"; Lysine lipid = "LL"; Modification = "MOD"; Double bond = "DB"
** = multiple aminolipid species in UVPD MS/MS spectra that could contribute to DB assignment
An 'X' is denoted in columns O-U for lipids with no double bonds or where double bond fragment ions were not observed.
The analysis of negative or positive ions is indicated in parenthesis (-) or (+).

### Sheet: Table S2
Table S2: Identity of aminolipids in unknown lipid 2 (U2) biological replicates.
Retention time (min)	Experimental precursor m/z value (-)	Theoretical m/z value (-)	m/z error (ppm)	Headgroup identity	Complete lipid identification	Loss of acyl chain (m/z, -)	Theoretical loss of acyl chain (m/z, -)	m/z error (ppm)	Acyl chain (m/z, -)	Theoretical acyl chain (m/z, -)	m/z error (ppm)	Theoretical m/z value (+)	Acyl chain identification	DB fragment 1 (m/z, +)	Theoretical DB fragment 1 (m/z, +)	m/z error (ppm)	DB fragment 2 (m/z, +)	Theoretical DB fragment 2 (m/z, +)	m/z error (ppm)
11.43	565.456	565.459	4.77489	OL	OL 3-OH 12:0/16:1(∆9)	311.233	311.234	1.60651	253.217	253.217	1.57967	567.473	16:1(∆9)	457.365	457.364	-3.27967	481.363	481.364	1.03872
13	567.473	567.474	1.58598	OL	OL 3-OH 12:0/16:0	311.233	311.234	1.60651	255.232	255.233	1.95899	569.488	X	X	X	X	X	X	X
13	567.473	567.474	1.58598	OL	OL 3-OH 14:0/14:0	339.265	339.265	2.06328	227.201	227.202	2.20069	569.488	X	X	X	X	X	X	X
13.25, 13.57	593.489	593.49	1.34796	OL	OL 3-OH 14:0/16:1(∆9)	339.265	339.265	1.47377	253.217	253.217	0.789835	595.504	16:1(∆9)	485.394	485.395	0.824071	509.395	509.395	0.196311
14.06	593.487	593.49	5.39184	OL	OL 3-OH 14:1/16:0	337.249	337.25	2.37213	255.232	255.233	2.35079	595.504	X	X	X	X	X	X	X
15.03	595.506	595.505	-0.167925	OL	OL 3-OH 14:0/16:0	339.265	339.265	0.294755	255.233	255.233	0.391799	597.519	X	X	X	X	X	X	X
15.03	595.506	595.505	-0.167925	OL	OL 3-OH 16:0/14:0	367.297	367.297	-0.27226	227.202	227.202	0.440138	597.519	X	X	X	X	X	X	X
12.96	607.505	607.505	1.31686	LL	LL 3-OH 14:0/16:1	353.28	353.281	1.98143	253.217	253.217	1.57967	609.519	X	X	X	X	X	X	X
9.91	609.483	609.485	3.44553	OL	OL 3-OH 14:0/16:1-OH	339.264	339.265	2.35804	269.212	269.212	2.22873	611.499	X	X	X	X	X	X	X
14.68	609.52	609.521	1.8047	LL	LL 3-OH 14:0/16:0	353.28	353.281	1.69836	255.232	255.233	1.95899	611.535	X	X	X	X	X	X	X
12.69	611.5	611.5	1.63532	OL	OL 3-OH 14:0/16:0-OH	339.265	339.265	2.06328	271.227	271.228	1.84347	613.514	X	X	X	X	X	X	X
12.69	611.5	611.5	1.63532	OL	OL 3-OH 16:0/14:0-OH	367.296	367.297	1.63356	243.196	243.197	1.64476	613.514	X	X	X	X	X	X	X
16.03	621.521	621.519	-3.37882	OL	OL 3-OH 16:1(∆9)/16:0 **	365.28	365.281	1.91633	255.232	255.233	2.35079	623.533	16:1 (∆9)	513.425	513.426	2.92155	537.426	537.426	0.744288
15.36, 15.75	621.521	621.521	0.643582	OL	OL 3-OH 16:0/16:1(∆9)	367.297	367.297	0	253.217	253.217	0	623.535	16:1 (∆9)	513.425	513.426	2.92155	537.426	537.426	0.744288
17.25	623.537	623.537	-0.160375	OL	OL 3-OH 16:0/16:0	367.297	367.297	-0.544519	255.233	255.233	0.391799	625.551	X	X	X	X	X	X	X
15.03	635.536	635.537	0.944084	LL	LL 3-OH 16:0/16:1(∆9)	381.312	381.312	1.83577	253.217	253.217	1.57967	637.551	16:1 (∆9)	527.442	527.442	0.379189	551.442	551.442	0.362686
11.32	637.514	637.516	3.13718	OL	OL 3-OH 16:0/16:1-OH	367.296	367.297	1.90582	269.212	269.212	2.22873	639.53	X	X	X	X	X	X	X
16.93	637.553	637.553	0	LL	LL 3-OH 16:0/16:0	381.312	381.312	0	255.233	255.233	0.391799	639.567	X	X	X	X	X	X	X
14.73	639.531	639.532	1.56364	OL	OL 3-OH 16:0/16:0-OH	367.296	367.297	1.63356	271.228	271.228	1.47477	641.546	X	X	X	X	X	X	X
14.73	639.531	639.532	1.56364	OL	OL 3-OH 18:0/14:0-OH	395.327	395.328	2.27659	243.196	243.197	1.64476	641.546	X	X	X	X	X	X	X
17.66, 18.05	649.552	649.553	1.23162	OL	OL 3-OH 18:0/16:1(∆9)	395.327	395.328	1.01182	253.217	253.217	0.789835	651.567	16:1 (∆9)	541.457	541.457	1.29281	565.457	565.457	1.76848
18.53	649.551	649.553	2.61719	OL	OL 3-OH 18:1(∆11)/16:0 **	393.312	393.312	1.77976	255.232	255.233	2.74259	651.567	18:1 (∆11)	541.457	541.457	1.29281	565.457	565.457	1.76848
19.6	651.569	651.568	-0.767379	OL	OL 3-OH 18:0/16:0	395.328	395.328	0	255.233	255.233	0.391799	653.582	X	X	X	X	X	X	X
17.33	663.566	663.568	3.01401	LL	LL 3-OH 18:0/16:1(∆9)	409.343	409.344	1.95435	253.217	253.217	1.57967	665.582	16:1 (∆9)	555.474	555.473	-1.80027	579.473	579.473	0.172571
18.14	663.566	663.568	2.56191	LL	LL 3-OH 18:1(∆11)/16:0 **	407.327	407.328	1.71852	255.232	255.233	2.35079	665.582	18:1 (∆11)	555.474	555.473	-1.80027	579.473	579.473	0.172571
19.25	665.584	665.584	-0.600976	LL	LL 3-OH 18:0/16:0	409.344	409.344	0	255.233	255.233	0	667.598	X	X	X	X	X	X	X
16.43, 16.98	667.562	667.563	1.79758	OL	OL 3-OH 18:0/16:0-OH	395.327	395.328	2.27659	271.227	271.228	1.84347	669.577	X	X	X	X	X	X	X
19.94	677.582	677.584	2.21375	OL	OL 3-OH 18:0/18:1	395.327	395.328	2.27659	281.248	281.249	2.4889	679.598	X	X	X	X	X	X	X
19.94	677.582	677.584	2.21375	OL	OL 3-OH 20:0/16:1	423.358	423.359	1.88965	253.217	253.217	1.97459	679.598	X	X	X	X	X	X	X
21.94	679.598	679.599	2.50147	OL	OL 3-OH 18:0/18:0	395.327	395.328	2.02364	283.264	283.264	2.11816	681.613	X	X	X	X	X	X	X
21.94	679.598	679.599	2.50147	OL	OL 3-OH 20:0/16:0	423.359	423.359	1.41724	255.232	255.233	1.95899	681.613	X	X	X	X	X	X	X
16.54	681.579	681.579	-0.586873	LL	LL 3-OH 18:0/16:0-OH	409.343	409.344	1.95435	271.227	271.228	1.84347	683.593	X	X	X	X	X	X	X
19.56	691.598	691.599	1.8797	LL	LL 3-OH 18:0/18:1(∆9) **	409.343	409.344	1.95435	281.248	281.249	2.13334	693.613	18:1(∆9)	555.473	555.473	-0.180027	579.467	579.473	10.6994
					LL 3-OH 18:0/18:1(∆11) **								18:1(∆11)	583.506	583.504	-2.91343	607.505	607.504	-0.329216
19.54	691.597	691.599	2.74726	LL	LL 3-OH 20:0/16:1(∆7) **	437.374	437.375	2.515	253.217	253.217	1.57967	693.613	16:1(∆7)	555.473	555.473	-0.180027	579.467	579.473	10.6994
					LL 3-OH 20:0/16:1(∆9) **								16:1(∆9)	583.506	583.504	-2.91343	607.505	607.504	-0.329216
19.56	691.598	691.599	1.8797	LL	LL 3-OH 20:1(∆11)/16:0 **	435.358	435.359	1.83756	255.233	255.233	1.5672	693.613	20:1(∆11)	555.473	555.473	-0.180027	579.467	579.473	10.6994
					LL 3-OH 20:1(∆13)/16:0 **								20:1(∆13)	583.506	583.504	-2.91343	607.505	607.504	-0.329216
21.54	693.614	693.615	1.44172	LL	LL 3-OH 18:0/18:0	409.343	409.344	1.95435	283.264	283.264	2.11816	695.629	X	X	X	X	X	X	X
21.54	693.614	693.615	1.44172	LL	LL 3-OH 20:0/16:0	437.374	437.375	1.82909	255.232	255.233	1.95899	695.629	X	X	X	X	X	X	X
Abbreviations: Ornithine lipid = "OL"; Lysine lipid = "LL"; Modification = "MOD"; Double bond = "DB"
** = multiple aminolipid species in UVPD MS/MS spectra that could contribute to DB assignment
An 'X' is denoted in columns O-U for lipids with no double bonds or where double bond fragment ions were not observed.
The analysis of negative or positive ions is indicated in parenthesis (-) or (+).

### Sheet: Table S3
Table S3: Differentially regulated genes in excess and limiting phosphate
Gene ID	DGE log2 fold change	t-test: excess Pi vs limited Pi original values - FDR p-value correction	Gene Name
A1S_0494	9.95032	1.11e-06	-
A1S_0462	9.76553	2.92e-05	-
A1S_0466	9.50978	0.000679	tatA
A1S_0463	9.45219	3.64e-05	-
A1S_1677	9.38756	2.38e-05	-
A1S_0464	9.16635	3.57e-06	tatC
A1S_0465	9.10089	1.91e-09	tatB
A1S_2677	8.72505	0.000168	-
A1S_0889	8.5686	1.27e-05	-
A1S_1197	8.42943	6.7e-06	-
A1S_1198	8.05062	8.02e-06	-
A1S_0043	7.98311	1.39e-05	plc2 (plc)
A1S_0495	7.8377	0.000136	-
A1S_2055	7.58005	3.13e-05	plc1 (plc)
A1S_2448	7.24345	2.82e-05	-
A1S_2661	7.11928	7.98e-06	-
A1S_0182	7.05095	2.1e-05	-
A1S_3783	7.03231	0.001055
A1S_3913	6.73624	2.64e-05
A1S_3218	6.54581	0.000499	czcB
A1S_3219	6.368	2.34e-05	czcC
A1S_0041	5.81124	1.27e-05	-
A1S_1767	5.67381	0.000117	-
A1S_3217	5.63086	7.21e-05	czcA
A1S_2446	5.45779	5.92e-06	pstA
A1S_2447	5.39771	1.36e-05	pstC
A1S_1662	5.35594	2.82e-05	-
A1S_0032	5.27548	0.00018	-
A1S_2889	5.11745	0.000222	-
A1S_0040	5.0915	2.59e-08	-
A1S_3220	4.86092	6.88e-06	-
A1S_2445	4.80552	0.000147	pstB
A1S_1766	4.79602	1.53e-05	-
A1S_1924	4.7757	4.4e-06	cydA
A1S_0670	4.56564	0.009605	-
A1S_0496	4.45253	0.000117	-
A1S_1928	4.37327	3.21e-06	-
A1S_0292	4.31555	8.55e-05	-
A1S_3761	4.25777	0.054179
A1S_1925	4.22025	9.82e-06	cydB
A1S_1143	4.13354	0.000917	-
A1S_1361	4.11423	0.000255	-
A1S_1360	4.0625	0.000117	-
A1S_1359	3.98457	0.000499	-
trnW_3	3.88332	0.233393	-
A1S_3813	3.85061	0.010434	-
A1S_0256	3.78687	9.37e-06	phoU
A1S_0096	3.72049	2.34e-05	dadX (alr)
A1S_3175	3.70552	1.04e-05	-
A1S_0095	3.68378	1.42e-05	dadA2 (dadA)
A1S_2343	3.63684	5.14e-05	sodB
A1S_1926	3.5915	0.006363	-
A1S_0800	3.57874	1.76e-05	-
A1S_3782	3.55405	0.001339
A1S_1488	3.46763	2.41e-06	-
A1S_0480	3.38359	3.57e-05	fumA
A1S_0371	3.38222	0.002226	-
A1S_3255	3.21684	0.008251	-
A1S_0097	3.17587	0.000649	-
A1S_1408	3.17394	1.27e-05	-
A1S_3686	3.15722	0.000487	-
A1S_1362	3.11614	0.000351	-
A1S_1417	3.10457	2.38e-05	-
A1S_3791	3.07373	0.000254	-
A1S_2161	3.06075	0.000147	-
A1S_2624	3.05984	0.000794	-
A1S_1383	3.02383	1.22e-05	-
A1S_0010	-3.02181	0.000117	adeT
A1S_2572	-3.04808	4.43e-05	-
A1S_1776	-3.05016	0.000271	-
A1S_3712	-3.05468	0.00041	-
A1S_0093	-3.05623	5.59e-05	-
A1S_2052	-3.06271	3.93e-05	-
A1S_3325	-3.06452	0.000156	-
A1S_2860	-3.06725	1.76e-05	-
A1S_3251	-3.08016	0.00069	-
A1S_2567	-3.08437	7.21e-05	-
A1S_3160	-3.08575	0.000222	-
A1S_1376	-3.11897	0.000242	-
A1S_0855	-3.11899	0.000193	-
A1S_2080	-3.1224	9.77e-05	-
A1S_0453	-3.12914	1.3e-05	-
A1S_0157	-3.14558	0.000368	-
A1S_0099	-3.14724	4.83e-05	cycA1 (cycA1,cycA)
A1S_1811	-3.15273	0.000393	-
A1S_3043	-3.15828	4.56e-05	-
A1S_1346	-3.16197	0.000325	-
A1S_2574	-3.17112	3.28e-05	-
A1S_3412	-3.17306	0.000711	-
A1S_3297	-3.1859	1.96e-05	omp
A1S_0478	-3.21008	0.000197	-
A1S_0950	-3.21464	0.01749	-
A1S_3324	-3.21636	3.42e-05	-
A1S_0690	-3.23077	4.35e-05	-
A1S_1681	-3.24355	0.000122	-
A1S_1656	-3.33856	2.38e-05	-
A1S_3569	-3.35185	5.59e-05
A1S_2576	-3.35482	1.53e-05	-
A1S_2081	-3.36172	0.000215	-
A1S_0242	-3.39265	0.000395	feoA
A1S_2393	-3.42758	1.36e-05	-
A1S_1666	-3.44638	5.76e-06	-
A1S_0910	-3.45189	3.26e-05	ggt
A1S_1921	-3.46234	3.42e-05	-
A1S_3915	-3.48416	0.014495	-
A1S_0854	-3.49879	0.000196	-
A1S_2798	-3.52457	6.7e-06	-
A1S_3858	-3.53464	0.000265	-
A1S_1667	-3.56563	6.49e-05	-
A1S_3104	-3.58065	2.54e-05	-
A1S_3816	-3.58597	0.000806	-
A1S_1863	-3.61925	0.006596	-
A1S_0391	-3.74564	0.000771	-
A1S_2278	-3.76712	2.67e-05	-
A1S_1345	-3.80062	0.000127	-
A1S_0474	-3.91957	2.65e-05	-
A1S_2579	-3.95557	0.00024	-
A1S_1775	-3.95627	2.92e-05	-
A1S_1954	-3.98342	4.12e-05	-
A1S_1063	-3.99862	4.35e-05	-
A1S_0452	-4.01052	0.000247	-
A1S_2568	-4.01673	0.000479	-
A1S_2581	-4.09497	2.22e-05	-
A1S_3802	-4.13164	0.011062	-
A1S_1841	-4.1784	0.000135	-
A1S_2577	-4.19401	2.21e-05	-
A1S_3407	-4.23674	1.53e-05	-
A1S_3403	-4.2705	1.36e-05	hutI
A1S_2123	-4.29764	0.000283	-
A1S_2578	-4.30143	6.51e-05	-
A1S_2348	-4.35404	1.1e-05	-
A1S_1088	-4.48953	8.33e-05	-
A1S_3405	-4.5141	3.57e-05	hutH
A1S_1724	-4.55714	0.000149	pcaT
A1S_1654	-4.58773	6.88e-06	-
A1S_3801	-4.61262	0.001616	-
A1S_3402	-4.79645	6.43e-06	hutG
A1S_3406	-4.81175	3.62e-05	-
A1S_3908	-4.94407	8.51e-05	-
A1S_3404	-5.06814	1.33e-05	-
A1S_2580	-5.2214	0.000439	-
A1S_1655	-5.37467	6.25e-05	-
A1S_2373	-5.3902	8.6e-05	basI
A1S_1653	-5.46864	0.000264	-
A1S_3339	-5.62242	2.56e-05	-
A1S_1089	-5.6898	2.88e-06	ydcW
A1S_1650	-5.69455	1.36e-05	-
A1S_0981	-5.70904	5e-05	-
A1S_1651	-5.79748	8.02e-06	-
A1S_1652	-5.96968	4.6e-05	-
A1S_2076	-6.02633	0.000134	-
A1S_0980	-6.35326	4.27e-05	-
A1S_2077	-6.40012	1.76e-05	-
A1S_2374	-6.5133	2.38e-05	basH
A1S_2391	-6.68837	7.81e-05	basA
A1S_1647	-6.7373	5.97e-05	-
A1S_1648	-6.77666	1.42e-05	-
A1S_2383	-6.84308	1.53e-05	-
A1S_2385	-6.88542	2.56e-05	-
A1S_1649	-6.91441	4.31e-05	-
A1S_2375	-7.09212	7.78e-05	-
A1S_2376	-7.19813	8.88e-05	-
A1S_2386	-7.42413	2.65e-05	bauB
A1S_2392	-7.4893	4.31e-05	bauF
A1S_1657	-7.73991	0.000893	-
A1S_2377	-7.79953	3.98e-06	-
A1S_2384	-7.82443	4.13e-06	basC
A1S_2378	-7.89516	7.68e-06	-
A1S_2382	-8.06617	0.000131	-
A1S_2379	-8.16429	0.000242	basG (hdc)
A1S_2372	-8.71024	0.000125	basJ
A1S_2380	-8.759	8.9e-10	basF
A1S_2387	-8.92211	5.01e-05	bauE
A1S_2381	-9.11433	2.64e-05	-
A1S_2390	-9.3758	7.64e-05	basB
A1S_2388	-9.45442	1.1e-05	bauC
A1S_2389	-10.5611	4.58e-05	bauD

### Sheet: Table S4
Table S4: Lipids present in the top five most abundant species from K. pneumoniae biological replicates
Bacterial Strain	Biological Replicate	Lipid Intensity from MS1	Experimental Precursor m/z value (-)	Theoretical m/z value (-)	m/z error (ppm)	Headgroup Identity (fragment m/z)	Complete Lipid Identification	Loss of acyl chain (m/z)	Theoretical Loss of acyl chain (m/z)	m/z error (ppm)	Acyl chain (m/z)	Theoretical acyl chain (m/z)	m/z error (ppm)
K. pneumoniae WT	1	24524688	760.51	760.513	-4.33917	PT (198.0164)	PT 16:0_17:1	267.232	267.233	-5.23887	255.232	255.233	-5.09339
		17333930	623.534	623.537	-3.84901	OL (131.0820)	OL 16:0/16:0	367.294	367.297	-5.98971	255.232	255.233	-5.09339
		16133240	662.474	662.476	-3.47182	PE (140.0112)	PE 14:0_16:0	227.201	227.202	-4.84151	255.232	255.233	-5.09339
		13028717	595.503	595.505	-3.69434	OL (131.0823)	OL 14:0/16:0	339.264	339.265	-4.71607	255.232	255.233	-4.70159
		8211324	702.505	702.508	-4.41276	PE (140.0112)	PE 16:0_17:1	267.232	267.233	-5.23887	255.232	255.233	-5.09339
K. pneumoniae WT	2	28349264	760.512	760.513	-2.10384	PT (198.0169)	PT 16:0_17:1	267.232	267.233	-3.36785	255.232	255.233	-2.35079
		10323899	662.476	662.476	-1.20759	PE (140.0115)	PE 14:0_16:0	227.201	227.202	-3.5211	255.232	255.233	-2.74259
		8531727	623.535	623.537	-2.40563	OL (131.0823)	OL 16:0/16:0	367.295	367.297	-4.35615	255.232	255.233	-2.74259
		8198844	720.481	720.482	-1.80435	PT (198.0169)	PT 16:0_14:0	227.201	227.202	-3.5211	255.232	255.233	-2.74259
		7858446	595.504	595.505	-2.18302	OL (131.0823)	OL 14:0/16:0	339.264	339.265	-3.2423	255.232	255.233	-2.35079
K. pneumoniae WT	3	147733744	760.51	760.513	-4.07619	PT (198.0165)	PT 16:0_17:1	267.232	267.233	-4.86467	255.232	255.233	-4.70159
		62635992	623.534	623.537	-4.33014	OL (131.0820)	OL 16:0/16:0	367.293	367.297	-8.44005	255.232	255.233	-5.09339
		48797456	720.479	720.482	-3.88629	PT (198.0164)	PT 16:0_14:0	227.201	227.202	-5.28165	255.232	255.233	-5.48518
		48683320	681.539	681.542	-4.84196	OL (131.0823) + C2H3O2 MOD (189.0877)	OL + C2H3O2 (MOD) 16:0/16:0	367.295	367.297	-4.35615	255.232	255.233	-4.70159
		46792392	595.503	595.505	-3.69434	OL (131.0823)	OL 14:0/16:0	339.264	339.265	-5.30558	255.232	255.233	-5.09339
Abbreviations: Ornithine lipid = "OL"; Lysine lipid = "LL"; Phosphatidylthreonine = "PT"; Phosphatidylethanoline = "PE"; Modification = "MOD"

### Sheet: Table S5
Table S5: Lipids present in the top five most abundant species from E. cloacae biological replicates
Bacterial Strain	Biological Replicate	Lipid Intensity from MS1	Experimental Precursor m/z value (-)	Theoretical m/z value (-)	m/z error (ppm)	Headgroup Identity (fragment m/z)	Complete Lipid Identification	Loss of acyl chain (m/z)	Theoretical Loss of acyl chain (m/z)	m/z error (ppm)	Acyl chain (m/z)	Theoretical acyl chain (m/z)	m/z error (ppm)
E. cloacae WT	1	550061360	623.537	623.537	-0.160375	OL (131.0823)	OL 16:0/16:0	367.296	367.297	-1.3613	255.233	255.233	-0.783598
		50548484	760.513	760.513	-0.920431	PT (198.0173)	PT 16:0_17:1	267.233	267.233	-1.49682	255.233	255.233	-1.5672
		35582208	681.541	681.542	-2.05416	OL (131.0818) + C2H3O2 MOD (189.0877)	OL + C2H3O2 (MOD) 16:0/16:0	367.296	367.297	-1.3613	255.232	255.233	-1.95899
		19504988	702.508	702.508	-0.569389	PE (140.0114)	PE 16:0_17:1	267.233	267.233	-1.87103	255.232	255.233	-1.95899
		15165598	595.505	595.505	-1.00755	OL (131.0822)	OL 14:0/16:0	339.265	339.265	-2.06328	255.233	255.233	-1.5672
E. cloacae WT	2	74790184	623.537	623.537	-0.481126	OL (131.0823)	OL 16:0/16:0	367.296	367.297	-1.08904	255.233	255.233	-0.783598
		68511016	760.513	760.513	-1.05192	PT (198.0173)	PT 16:0_17:1	267.233	267.233	-1.49682	255.233	255.233	-1.5672
		47879904	681.54	681.542	-3.22797	OL (131.0818) + C2H3O2 MOD (189.0877)	OL + C2H3O2 (MOD) 16:0/16:0	367.296	367.297	-1.08904	255.233	255.233	-1.5672
		28525808	702.508	702.508	-0.427041	PE (140.0114)	PE 16:0_17:1	267.233	267.233	-1.49682	255.233	255.233	-1.5672
		20218666	595.505	595.505	-1.00755	OL (131.0822)	OL 14:0/16:0	339.265	339.265	-2.06328	255.233	255.233	-1.5672
E. cloacae WT	3	98319344	623.536	623.537	-0.641502	OL (131.0823)	OL 16:0/16:0	367.296	367.297	-1.3613	255.233	255.233	-1.1754
		69970584	760.513	760.513	-1.18341	PT (198.0173)	PT 16:0_17:1	267.233	267.233	-1.49682	255.233	255.233	-1.5672
		63575560	702.507	702.508	-1.28112	PE (140.0114)	PE 16:0_17:1	267.233	267.233	-1.49682	255.233	255.233	-1.5672
		44674312	681.54	681.542	-3.08125	OL (131.0818) + C2H3O2 MOD (189.0877)	OL + C2H3O2 (MOD) 16:0/16:0	367.296	367.297	-1.08904	255.233	255.233	-1.5672
		29696534	595.505	595.505	-0.671698	OL (131.0822)	OL 14:0/16:0	339.265	339.265	-2.06328	255.233	255.233	-1.5672
Abbreviations: Ornithine lipid = "OL"; Lysine lipid = "LL"; Phosphatidylthreonine = "PT"; Phosphatidylethanoline = "PE"; Modification = "MOD"
